# Community RNA-Seq: Multi-kingdom responses to living versus decaying root inputs in soil

**DOI:** 10.1101/2021.01.12.426429

**Authors:** Erin E. Nuccio, Nhu H. Nguyen, Ulisses Nunes da Rocha, Xavier Mayali, Jeremy Bougoure, Peter Weber, Eoin Brodie, Mary Firestone, Jennifer Pett-Ridge

## Abstract

Roots are the primary source of organic carbon inputs to most soils. Decomposition is a multi-trophic process involving multiple kingdoms of microbial life, but typically microbial ecology studies focus on one or two major lineages in isolation. We used Illumina shotgun RNA sequencing to conduct PCR-independent SSU rRNA community analysis (“community RNA-Seq”) to simultaneously study the bacteria, archaea, fungi, and microfauna surrounding both living and decomposing roots of the annual grass, *Avena fatua*. Plants were grown in ^13^CO_2_-labeled microcosms amended with ^15^N-root litter. We identified rhizosphere substrate preferences for ^13^C-exudates versus ^15^N-litter using NanoSIMS microarray imaging (Chip-SIP). When litter was available, rhizosphere and bulk soil had significantly more Amoebozoa, which are potentially important yet often overlooked top-down drivers of detritusphere community dynamics and nutrient cycling. Bulk soil containing litter was depleted in Actinobacteria but had significantly more Bacteroidetes and Proteobacteria. While Actinobacteria were abundant in the rhizosphere, Chip-SIP showed Actinobacteria preferentially incorporated litter relative to root exudates, indicating this group’s more prominent role in detritus elemental cycling in the rhizosphere. Our results emphasize that decomposition is a multi-trophic process involving cross-kingdom interactions, and the trajectory of carbon through this soil food web likely impacts the fate of carbon in soil.
