## Supplementary material for "Community RNA-Seq: Multi-kingdom responses to living versus decaying root inputs in soil": Table S1

### Sheet: Sheet1
Table S1: Taxonomic distribution of of probe sets on the rhizosphere Chip-SIP microarray. Each probe set contains 10 probes specific to the organism of interest.
Taxonomy			Probe Sets
Archaea	Thaumarchaeota	Unclassified	1
Bacteria	Acidobacteria	Acidobacteria	5
	Actinobacteria	Actinobacteria	15
		Thermoleophilia	4
	Bacteroidetes	Flavobacteria	1
		Sphingobacteria	7
	Firmicutes	Bacilli	17
	Planctomycetes	Planctomycetacia	2
	Proteobacteria	Alphaproteobacteria	8
		Betaproteobacteria	9
		Deltaproteobacteria	6
		Unclassified	1
Eukaryota	Alveolata	Ciliophora	8
	Amoebozoa	Discosea	2
		LEMD255	1
		LKM74	1
	Centrohelida	Mb-5C	1
	Chloroplastida	Charophyta	9
		Unclassified	1
	Discoba	Discicristata	7
	Fungi	Ascomycota	34
		Basidiomycota	6
		Basal Fungi	10
		Unclassified	1
	Holozoa	Unclassified	1
	Metazoa	Nematoda	2
		Rotifera	1
	Rhizaria	Cercozoa	11
	Scuticociliatia	Unclassified	1
	Stramenopiles	Chrysophyceae	2
		Peronosporomycetes	2
	Unclassified		3
		Total	180
