## Supplementary material for "Community RNA-Seq: Multi-kingdom responses to living versus decaying root inputs in soil": Table S2

### Sheet: Sheet1
Table S2: F tables for adonis 2-way PERMANOVA assessing the effect of A) microcosms, B) litter and location on bacterial and archaea community composition, and C) litter and location on eukaryotic community composition.
A) Bacteria + Archaea: Effect of Microcosms (not significant, so not included in full model)
Model: ~ microcosms	Df	SumsOfSqs	MeanSqs	F.Model	R2	Pr(>F)	Significance
microcosms	5	0.092584	0.018517	1.0865	0.47518	0.3267	NS
Residuals	6	0.102256	0.017043	0.52482
Total	11	0.19484	1
Signif. Codes	‘***’ 0.001	‘**’ 0.01	‘*’ 0.05	‘.’ 0.1	‘NS’ >0.1
B) Bacteria + Archaea: Effect of Litter (Litter/No Litter) and Location (Bulk/Rhizosphere)
Model: ~ nlnl * bbrr	Df	SumsOfSqs	MeanSqs	F.Model	R2	Pr(>F)	Significance
Litter/No Litter (nlnl)	1	0.059346	0.059346	7.1672	0.30459	0.0004	***
Bulk/Rhizosphere (bbrr)	1	0.039174	0.039174	4.731	0.20106	0.005999	**
nlnl:bbrr	1	0.030078	0.030078	3.6325	0.15437	0.019998	*
Residuals	8	0.066242	0.00828	0.33998
Total	11	0.19484	1
---
Signif. Codes	‘***’ 0.001	‘**’ 0.01	‘*’ 0.05	‘.’ 0.1	‘NS’ >0.1
C) Eukaryotes: Effect of Litter (Litter/No Litter) and Location (Bulk/Rhizosphere)
Model: ~ nlnl * bbrr	Df	SumsOfSqs	MeanSqs	F.Model	R2	Pr(>F)	Significance
Litter/No Litter (nlnl)	1	0.10247	0.102468	5.4167	0.28282	0.0003	***
Bulk/Rhizosphere (bbrr)	1	0.0609	0.060902	3.2194	0.16809	0.0289	*
nlnl:bbrr	1	0.04761	0.047607	2.5166	0.1314	0.07679	.
Residuals	8	0.15134	0.018917	0.4177
Total	11	0.36231	1
---
Signif. Codes	‘***’ 0.001	‘**’ 0.01	‘*’ 0.05	‘.’ 0.1	‘NS’ >0.1
