## Supplementary material for "Community RNA-Seq: Multi-kingdom responses to living versus decaying root inputs in soil": Table S3

### Sheet: Sheet1
Table S3: Detailed taxanomic results for the litter-containing treatments (bulk-litter, rhizosphere-litter) compared to their respective unamended controls (bulk, rhizosphere).
Data is presented as cumulative significant differences in transcripts and relative abundance between the treatments (bulk vs bulk-litter; rhizo vs rhizo-litter).
						Cumulative Sig. Difference (transcripts)				Cumulative Sig. Difference (relative abundance)
Kingdom	Phylum	Class	Order	Family	Genus	Bulk-Litter	Bulk	Rhizo-Litter	Rhizo	Bulk-Litter	Bulk	Rhizo-Litter	Rhizo
Archaea	Crenarchaeota	Thaumarchaeota	Nitrososphaerales	Nitrososphaeraceae	Candidatus Nitrososphaera	531.667	1725.67			0.00436734	0.0141754
Bacteria	Acidobacteria	iii1-8	DS-18	Unclassified	Unclassified	46.6667	249.667			0.00038334	0.00205087
	Actinobacteria	Acidimicrobiia	Acidimicrobiales	EB1017	Unclassified	282.667	872			0.00232195	0.00716298
		Actinobacteria	Actinomycetales	Micromonosporaceae	Catellatospora	2.66667	122			2.19051e-05	0.00100216
					Unclassified	8.33333	110			6.84536e-05	0.000903587
				Nocardioidaceae	Aeromicrobium	89.3333	0			0.000733822
		Thermoleophilia	Gaiellales	Gaiellaceae	Unclassified	494.667	1719.67			0.0040634	0.0141261
			Solirubrobacterales	Unclassified	Unclassified	614.333	2617.33			0.0050464	0.0214999
	Armatimonadetes	Fimbriimonadetes	Fimbriimonadales	Fimbriimonadaceae	Fimbriimonas	250.667	54			0.00205908	0.000443579
		S1a-1H	Unclassified	Unclassified	Unclassified	45	176			0.000369649	0.00144574
	Bacteroidetes	Sphingobacteriia	Sphingobacteriales	Flexibacteraceae	Dyadobacter	622.333	0			0.00511211
				Sphingobacteriaceae	Unclassified	2108.33	152.667	758	220.667	0.0173188	0.00125407	0.00622654	0.00181265
	Chloroflexi	Bljii12	AKYG885	5B-12	Unclassified	24.6667	150.667			0.000202623	0.00123764
			B07_WMSP1	FFCH4570	Unclassified			0	179				0.00147038
		Chloroflexi	Roseiflexales	Kouleothrixaceae	Unclassified	28.3333	259.333			0.000232742	0.00213028
	Firmicutes	Bacilli	Bacillales	Bacillaceae	Bacillus	118	6019.33			0.000969303	0.0494454
				Paenibacillaceae	Cohnella	53.3333	0			0.000438103
					Paenibacillus	3368	222			0.0276662	0.0018236
		Clostridia	Clostridiales	Clostridiaceae	Clostridium	733.667	0			0.00602665
	Planctomycetes	Planctomycetia	Pirellulales	Pirellulaceae	Unclassified	137.333	535.667			0.00112811	0.0044002
	Proteobacteria	Alphaproteobacteria	Caulobacterales	Caulobacteraceae	Asticcacaulis	1344	11.6667			0.0110402	9.5835e-05
					Unclassified	372	72			0.00305577	0.000591439
			Rhizobiales	Bradyrhizobiaceae	Balneimonas			308	0			0.00253004
				Hyphomicrobiaceae	Devosia	1505.33	67			0.0123655	0.000550367
				Rhizobiaceae	Unclassified			150.667	4			0.00123764	3.28577e-05
			Rhodospirillales	Acetobacteraceae	Unclassified	382.667	1408			0.00314339	0.0115659
				Rhodospirillaceae	Skermanella	611.667	1941.67			0.00502449	0.0159497
			Rickettsiales	Unclassified	Unclassified	330.667	0			0.00271624
			Sphingomonadales	Sphingomonadaceae	Sphingobium	190.667	0			0.00156622
		Betaproteobacteria	Burkholderiales	Comamonadaceae	Polaromonas	439	76.3333			0.00360613	0.000627035
				Oxalobacteraceae	Massalia	6513.67	184.667			0.0535061	0.00151693
			Unclassified	Unclassified	Unclassified	7	283.667			5.7501e-05	0.00233016
		Deltaproteobacteria	Bdellovibrionales	Bacteriovoracaceae	Unclassified	1549	103.333			0.0127242	0.000848824
				Bdellovibrionaceae	Bdellovibrio	264.667	0			0.00217409
		Gammaproteobacteria	Xanthomonadales	Xanthomonadaceae	Lysobacter	188.667	25.6667			0.00154979	0.000210837
					Unclassified	130.333	433			0.00107061	0.00355685
				Unclassified	Unclassified	0	158.333				0.00130062
	Verrucomicrobia	Pedosphaerae	Pedosphaerales	Unclassified	Unclassified	0	38.3333				0.000314886
		Spartobacteria	Chthoniobacterales	Chthoniobacteraceae	DA101	61	385			0.00050108	0.00316256
		Verrucomicrobiae	Verrucomicrobiales	Verrucomicrobiaceae	Prosthecobacter	312	0			0.0025629
Alveolata	Ciliophora	Intramacronucleata	Conthreep	Colpodea	Colpoda	1761.67	187.667			0.0636716	0.00678281
					Cyrtolophosis	589	39.6667			0.0212881	0.00143367
					Platyophrya	741.667	74.3333	435.667	1313.67	0.0268059	0.00268662	0.0157462	0.0474796
					Pseudoplatyophyra	39.3333	307.333			0.00142162	0.0111079
					Unclassified	61.6667	368.333			0.00222881	0.0133126
			Litostomatea	Haptoria	Unclassified	0	301				0.010879
Amoebozoa	Conosa	Variosea	Varipodida	Unclassified	Filamoeba	70.6667	330			0.00255409	0.0119271
					Flamella	11.3333	93.6667			0.000409619	0.00338538
		Unclassified	Unclassified	Unclassified	Phalansterium	195	0			0.00704785
	Discosea	Flabellinia	Vannellida	Unclassified	Vannella	546.333	122.333			0.019746	0.00442147
					Unclassified	80.3333	0	44	0	0.00290347		0.00159028
	Lobosa	Tubulinea	Arcellinida	Phryganellina	Cryptodifflugia	65.6667	286.333			0.00237338	0.0103489
			Euamoebida	Unclassified	Glaeseria	1612.33	0	230	0	0.0582743		0.00831285
					Hartmannella	862.333	55.6667			0.0311672	0.00201195
Discoba	Heterolobosea	Tetramitia	Unclassified	Unclassified	Naegleria	1701.33	0			0.061491
Fungi	Ascomycota	Dothideomycetes	Capnodiales	Davidiellaceae	Davidiella	83	1126.67			0.00299986	0.0407209
		Eurotiomycetes	Chaetothyriales	Herpotrichiellaceae	Unclassified	197	1057.33			0.00712014	0.038215
			Eurotiales	Trichocomaceae	Unclassified	58.3333	273			0.00210833	0.00986699
		Laboulbeniomycetes	Pyxidiophorales	Pyxidiophoraceae	Pyxidiophora	33.3333	132.333			0.00120476	0.0047829
		Pezizomycetes	Pezizales	Ascobolaceae	Ascobolus	14.6667	90.3333			0.000530095	0.0032649
		Sordariomycetes	Unclassified	Unclassified	Hypocrea			0	44.6667				0.00161438
			Unclassified	Unclassified	Chaetomium	1913	395.333			0.0691412	0.0142885
	Basidiomycota	Tremellomycetes	Unclassified	Unclassified	Cryptococcus	232	1019.33			0.00838514	0.0368416
		Unclassified	Unclassified	Unclassified	Unclassified			116.667	1546			0.00421666	0.0558768
	Chytridiomycota	Unclassified	Unclassified	Unclassified	Oedogoniomyces			13.3333	161.667			0.000481904	0.00584309
	Glomeromycota	Unclassified	Unclassified	Glomaceae	Glomus	3.66667	190			0.000132524	0.00686714
Rhizaria	Cercozoa	Cercomonadidae	Unclassified	Unclassified	Cercomonas		413.667	28.3333	98.6667		0.0149511	0.00102405	0.00356609
		Glissomonadida	Unclassified	Unclassified	Allantion	133.667	0	50.3333	0	0.00483109		0.00181919
					Proleptomonas	126	18			0.004554	0.000650571
		Metromonadea	Unclassified	Unclassified	Metopion	71	660.333			0.00256614	0.0238663
		RM2SGM58	Unclassified	Unclassified	Dimorphalike	55.6667	0			0.00201195
		RT5iin19	Unclassified	Unclassified	Coniochaetales	245.333	0			0.00886704
		Silicofilosea	Euglyphida	1318	Unclassified	10	328.667			0.000361428	0.0118789
				Euglyphidae	Euglypha	21	158			0.000759	0.00571057
				Trinematidae	Unclassified	12.6667	579			0.000457809	0.0209267
			Thaumatomonadida	Peregriniidae	Gyromitus	0	52				0.00187943
				Thaumatomonadidae	Thaumatomonas	0	816.667				0.0295166
			Unclassified	Unclassified	Nudifila	24.6667	177.333			0.000891523	0.00640933
		Thecofilosea	Cryomonadida	Rhizaspididae	Rhogostoma	13.3333	279			0.000481904	0.0100839
			Unclassified	Unclassified	Unclassified	29.3333	726			0.00106019	0.0262397
		Unclassified	Unclassified	Unclassified	uncultured	92.6667	293.333			0.00334924	0.0106019
Stramenopiles	Chrysophyceae	P3445	Unclassified	Unclassified	Unclassified	64.6667	0			0.00233724
		Unclassified	Unclassified	Unclassified	Unclassified	436.667	0			0.0157824
