## Supplementary material for "Community RNA-Seq: Multi-kingdom responses to living versus decaying root inputs in soil": Table S4

### Sheet: Sheet1
Table S4: Chip-SIP results per probe set. Averages were taken for probes that fluoresced 1.3x more than background and had >0.020 13C APE or >0.011 15N APE.
5 significantly enriched probes per probe set required to be included. APE = atom percent excess. 13C/15N ratios were divided by 1.7 to account for dilution of C by the background substrate.
Kingdom	Phylum	Class	Order	Family	Genus	Probe Set	13C/15N Ratio	Avg 13C APE	Avg 15N APE
Archaea	Thaumarchaeota					FJ784305	0.974128	0.0382812	0.0231164
Bacteria	Acidobacteria	Acidobacteria	Candidatus			CP000473	0.661956	0.0346249	0.0307688
						EF018696	1.02858	0.0484181	0.0276898
						GU113033	1.28054	0.0599383	0.0275336
			DA023			Z95710	0.203042	0.00557038	0.016138
	Actinobacteria	Actinobacteria	Frankiales	Geodermatophilaceae	Blastococcus	AR322559	1.36088	0.0785372	0.0339474
						EF516252	0.724741	0.0312737	0.0253832
			Kineosporiales	Kineosporiaceae		AY234441	0.533894	0.0201958	0.0222514
			Propionibacteriales	Nocardioidaceae	Marmoricola	DQ298335	0.769114	0.0512431	0.0391918
						HM438557	0.243165	0.0136295	0.0329709
		Thermoleophilia	Solirubrobacterales	Solirubrobacteraceae	Solirubrobacter	AB245336	0.802418	0.0256171	0.0187793
						DQ298308	0.681673	0.0271683	0.0234443
						EU861962	0.724596	0.0174209	0.0141425
	Bacteroidetes	Flavobacteria	Flavobacteriales	Flavobacteriaceae	Flavobacterium	FM955882	0.788376	0.0204488	0.0152576
		Sphingobacteriia	Sphingobacteriales	Chitinophagaceae	Ferruginibacter	GQ397099	1.11952	0.0527218	0.0277019
						FJ536892	0.227346	0.00501109	0.0129657
	Firmicutes	Bacilli	Bacillales	Bacillaceae	Bacillus	EF018998	1.85782	0.101333	0.0320846
						EU134639	1.0282	0.0386382	0.0221049
						EU746425	1.03059	0.0371312	0.0211935
						EU861960	1.28746	0.0407696	0.0186275
						GQ284383	0.920036	0.0450466	0.0288011
						HM844256	2.11554	0.0536586	0.01492
						EU939411	1.21415	0.0468607	0.0227032
				Planococcaceae	Sporosarcina	EU308121	1.01345	0.0260343	0.0151111
						FN563239	0.789175	0.0246787	0.018395
	Proteobacteria	Alphaproteobacteria	Rhizobiales	Bradyrhizobiaceae		GQ263306	1.30171	0.0613491	0.0277232
				Rhizobiaceae	Rhizobium	HM069115	1.56657	0.0432538	0.0162415
				Xanthobacteraceae		AY963476	0.950067	0.0638481	0.0395316
			Sphingomonadales	Sphingomonadaceae	Sphingomonas	EF019063	1.61095	0.155326	0.0567172
		Betaproteobacteria	Burkholderiales	Oxalobacteraceae	Massilia	GU113051	1.3867	0.0499721	0.0211981
						HQ674825	1.41597	0.0383947	0.0159503
						AB545634	0.451284	0.0148974	0.0194184
						HQ230117	0.72324	0.0273229	0.0222227
		Deltaproteobacteria	Myxococcales	Sorangiineae		EF515888	0.832471	0.0353447	0.024975
Eukaryota	Ascomycota	Pezizomycotina	Dothideomycetes			AY518668	1.05503	0.0436558	0.0243403
			Eurotiomycetes	Chaetothyriomycetidae		Y11714	1.82737	0.0975591	0.0314045
			Leotiomycetes			AY382452	1.0753	0.0320712	0.0175444
						AF113719	1.21887	0.0404819	0.0195368
	Basal fungi					AJ852598	0.514246	0.0141387	0.0161729
						HM623313	0.971478	0.0346876	0.0210035
	Basidiomycota	Agaricomycotina	Agaricomycetes			EF023957	1.71449	0.0801583	0.027502
	Chloroplastida	Charophyta	Phragmoplastophyta	Streptophyta	Embryophyta	AC234521	232.034	0.214447	0.000543649
